# Infanticide is driven by unfamiliarity with offspring location and associated with androgenic shifts in mimic poison frogs

**DOI:** 10.1101/2024.04.11.589025

**Authors:** Amaris R. Lewis, Billie C. Goolsby, Bryan H. Juarez, Madison P. Lacey, Lauren A. O’Connell

## Abstract

Infanticide is widespread across the animal kingdom, but the physiological drivers of infanticide versus care or neglect are relatively unexplored. Here, we identified salient environmental and physiological antecedents of infanticide in the mimic poison frog (*Ranitomeya imitator*), a biparental amphibian in which female parents feed their tadpoles unfertilized eggs. Specifically, we explored potential environmental cues influencing infant-directed behavior by evaluating changes in the frequency of food provisioning and tadpole mortality after either cross-fostering tadpoles between family units or displacing tadpoles within the terraria of their parents. We found that changes in offspring location reduce care and increase infanticide. Specifically, parents fed their displaced offspring less and, in some instances, tadpole mortality increased. We also investigated whether care and infanticide were related to changes in steroid hormone concentrations in an unfamiliar setting. Infanticide of fertilized eggs and hatchlings in the new territory included cannibalism and was associated with lower testosterone concentrations, but not with changes in corticosterone. Overall, our results support earlier findings that familiarity with offspring location drives parental investment in poison frogs, while indicating an association between low androgen levels and infanticidal behavior in an amphibian.

**Highlights:**

- Offspring location drives parental decisions of care vs. infanticide.
- In novel territories, adults cannibalize conspecific, unrelated young.
- Lower circulating testosterone in novel territory is associated with infanticide.
