## Supplementary Tables for "Infanticide is driven by unfamiliarity with offspring location and associated with androgenic shifts in mimic poison frogs"

### Sheet: Sheet1
Table S1. Ratio linear mixed model fits by restricted maximum likelihood. Formula for mode = lmod4.5 <- lmer(log(ratio) ~ outcome + event + sex + (1|length) + (1|id), data = takeover_hormones_all.TC) Signif. codes: 0 < *** < 0.001 < ** < 0.01 < * < 0.05 < . < 0.1 < ns < 1.
			Ratio Model
Random Effects			Variance	SD
length			0.04	0.21
ID			0.16	0.4
avg_mass			0.03	0.17
Residual			0.13	0.37
Fixed Effects			Estimate	SE	df	t	Pr (>|t|)
Intercept			-1.95	0.21	22.87	-9.13	4.34e-09
Outcomenoninfanticide			0.44	0.24	15.37	1.88	0.08
Eventmove			-0.51	0.14	22.96	-3.75	0.00105
Eventfinal			-0.31	0.15	28.67	-1.98	0.06
sexM			-0.18	0.24	15.9	-0.76	0.46
Table S2. Type III Analysis of Variance Table with Satterthwaite's method for ratio model.
			Ratio model
Fixed Effects			SumSq	MeanSq	NumDF	DenDF	F value	Pr(>F)
Outcome			0.47	0.47	1	15.37	3.52	0.08
Event			1.89	0.95	2	26.41	7.1	0.00341
Sex			0.07	0.07	1	15.9	0.58	0.46
Table S3. Comparison of Contrasts for imputed ratio model. Results are averaged over sex, with the Kenward-Roger degrees-of-freedom method. P-value adjusted by Tukey's method for comparing a family of 3 estimates.
contrast			estimate	SE	df	t.ratio	p.value
Baseline-Move			0.51	0.15	22.9	3.48	0.0055
Baseline-Final			0.3	0.17	30.8	1.77	0.1959
Move-Final			-0.21	0.17	29.1	-1.25	0.43
Outcome Contrast
Infanticide-Noninfanticide			-0.44	0.25	17.4	-1.77	0.09
Sex Contrast
M-F			0.18	0.25	18	0.72	0.48
Table S4. Analysis of Deviance Table for Eggs fed with Offspring Manipulations (Type III Wald χ2 tests).
Response: eggs
			χ2	Df	Pr(>Chisq)
Intercept			0.39	1	0.53
Experiment			17.74	3	0.0004974
Siblings			0.62	1	0.43
Table S5. Comparison of Contrasts for eggs provisioned with offspring manipulations. Results are given on the log (not the response) scale and p-value adjustment of Tukey method for comparing a family of 4 estimates.
Contrast			Estimate	SE	z ratio	Pr(>F)
Same Morph - Cross Morph			0.5	0.5	1.01	0.743
Same Morph - Control			-0.41	0.31	-1.32	0.5525
Same Morph - Displace			1.4	0.53	2.66	0.0391
Cross Morph - Control			-0.91	0.44	-2.08	0.159
Cross Morph - Displace			0.9	0.62	1.46	0.464
Control - Displace			1.81	0.48	3.8	0.0008
Table S6. Type III Analysis of Variance Table with Satterthwaite's method with snout-vent length (SVL) as a random effect CORT model and CORT/SVL model.
			SVL as random effect CORT model						CORT/SVL model
Fixed Effects			SumSq	MeanSq	NumDF	DenDF	F value	Pr(>F)	SumSq	MeanSq	NumDF	DenDF	F Value	Pr(>F)
Outcome			0.03	0.03	1	23.15	0.35	0.56	0.06	0.06	1	19.86	0.61	0.44
Event			0.4	0.2	2	33.3	2.18	0.13	0.47	0.23	2	32.27	2.27	0.12
Sex			0.37	0.37	1	20.18	4.01	0.06	0.36	0.36	1	17.75	3.5	0.08
Table S7. Comparison of Contrasts for CORT model with snout-vent length as a random effect. Results are averaged over the levels of whichever 2 variables are not contrasted (outcome, sex, event), with the Kenward-Roger degrees-of-freedom method. Results are given on the log (not the response) scale and p-value adjusted by Tukey's method for comparing a family of 3 estimates for multiple compariso…
Contrast			Estimate	SE	df	t ratio	Pr(>F)
Event Contrasts
Baseline-move			-0.19	0.11	26.8	-1.65	0.24
Baseline-final			0.04	0.13	35.6	0.3	0.95
Move-final			0.22	0.13	34.8	1.77	0.2
Sex Contrasts
F-M			-0.3	0.16	17.7	-1.92	0.07
Outcome contrasts
Infanticide-noninfanticide			0.08	0.15	20.5	0.55	0.59
Table S8. Type III Analysis of Variance Table with Satterthwaite's method for snout-vent length (SVL) as a random effect TEST model and TEST/SVL model.
			SVL as random effect TEST Model						TEST/SVL Model
Fixed Effects			SumSq	MeanSq	NumDF	DenDF	F value	Pr(>F)	SumSq	MeanSq	NumDF	DenDF	F Value	Pr(>F)
Outcome			5.36e-05	5.36e-05	1	16.08	6.4	0.02	0.0133445	0.0133445	1	17.17	4.29	0.05
Event			6.906e-05	3.453e-05	2	18.26	4.12	0.03	0.0246815	0.0123407	2	18.16	3.97	0.04
Sex			6.32e-06	6.315e-06	1	18.16	0.76	0.4	0.0033192	0.0033192	1	14.78	1.07	0.31
Event:Outcome			6.887e-05	3.4439e-05	2	15.27	4.11	0.04	0.015526	0.0077631	2	17.29	2.5	0.11
Table S9. Comparison of Contrasts for TEST model with snout-vent length as a random effect. Results are averaged over sex, with the Kenward-Roger degrees-of-freedom method. P-value adjusted by Tukey's method for comparing a family of 6 estimates.
contrast			estimate	SE	df	t.ratio	p.value
infanticide baseline - non-infanticide baseline			0.00449	0.00291	24.8	1.544	0.6403
infanticide baseline - infanticide move			-0.00597	0.00195	25.6	-3.056	0.0522
infanticide baseline - (non-infanticide move)			0.00443	0.00302	27.5	1.465	0.6882
infanticide baseline - infanticide final			-0.00337	0.00206	21.6	-1.639	0.5836
infanticide baseline - (non-infanticide final)			0.000917	0.00298	28.3	0.308	0.9996
(non-infanticide baseline) - infanticide move			-0.0105	0.0031	27.7	-3.376	0.024
(non-infanticide baseline) - (non-infanticide move)			-6.77e-05	0.00167	19.8	-0.04	1
move infanticide - move noninfanticide(non-infanticide baseline) - infanticide final			-0.00786	0.00308	27	-2.553	0.1443
(non-infanticide baseline) - (non-infanticide final)			-0.00358	0.00191	33.8	-1.877	0.4332
infanticide move - (non-infanticide move)			0.0104	0.00307	27.7	3.382	0.0237
infanticide move - infanticide final			0.0026	0.002	21.2	1.305	0.7793
infanticide move - (non-infanticide final)			0.00689	0.00303	28.4	2.276	0.2368
(non-infanticide move) - infanticide final			-0.00779	0.00307	27.5	-2.537	0.1481
(non-infanticide move) - (non-infanticide final)			-0.00351	0.00204	28.1	-1.722	0.5296
infanticide final - (non-infanticide final)			0.00429	0.00303	28.4	1.416	0.7171
Table S10. CORT linear mixed model fits by restricted maximum likelihood. Formula for snout-vent length (SVL) as random effect model: log(CORT) ~ outcome + event + sex + (1 | length) + (1 | avg_mass). Formula for CORT/SVL model: log((CORT/length)) ~ outcome + event + sex + (1 | id) + (1 | avg_mass). Signif. codes: 0 < *** < 0.001 < ** < 0.01 < * < 0.05 < . < 0.1 < ns < 1.
			SVL as random effect CORT model					CORT/SVL model
Random Effects			Variance	SD				Variance	SD
length			0.03	0.18				-	-
ID			-	-				0.02	0.13
avg_mass			0.05	0.22				0.05	0.22
Residual			0.09	0.3				0.1	0.32
Fixed Effects			Estimate	SE	df	t	Pr (>|t|)	Estimate	SE	df	t	Pr (>|t|)
Intercept			6.26	0.14	30.92	44.03	<2e-16	3.48	0.14	28.77	24.66	<2e-16
Outcomenoninfanticide			-0.08	0.14	23.15	-0.59	0.56	-0.11	0.15	19.86	-0.78	0.44
Eventmove			0.19	0.11	27.63	1.69	0.1	0.21	0.11	30.94	1.87	0.07
Eventfinal			-0.04	0.12	36.94	0.32	0.76	0.001397	0.12	33.44	0.012	0.99
sexM			0.3	0.15	20.18	2	0.06	0.28	0.15	17.75	1.87	0.08
Table S11. TEST linear mixed model fits by restricted maximum likelihood. Formula for snout-vent length (SVL) as random effect model: mod2.5 <- lmer((1/(TEST)) ~ outcome * event + sex+(1|id)+(1|volume)+(1|length), data = datT). Formula for TEST/SVL model: test2.5 <-lmer((1/(TEST/length)) ~ outcome * event+ sex +(1|volume)+(1|avg_mass)+(1|id), data = datT). Signif. codes: 0 < *** < 0.001 < ** < 0.…
			SVL as random effect TEST model					TEST/SVL model
Random Effects			Variance	SD				Variance	SD
length			8.053e-06	0.002838				-	-
ID			2.25e-05	0.004741				0.005291	0.0727
volume			2.57e-05	0.005068				0.005144	0.07172
avg_mass			-	-				0.001985	0.04456
Residual			8.38e-06	0.00299				0.003109	0.5576
Fixed Effects			Estimate	SE	df	t	Pr (>|t|)	Estimate	SE	df	t	Pr (>|t|)
Intercept			0.0165	0.00272	21.57	6.08	4.42e-06	0.027278	0.04375	21.29	6.23	3.27e-06
Outcomenoninfanticide			-0.00449	0.00282	24.95	-1.59	0.12	-0.05593	0.04848	27.94	-1.15	0.26
Eventmove			0.00597	0.00181	17.23	3.3	0.00418	0.09123	0.02942	16.95	3.1	0.00651
Eventfinal			0.00337	0.00191	15.43	1.77	0.1	0.06127	0.03258	19.02	1.88	0.08
sexM			-0.0022	0.00254	18.16	-0.87	0.4	-0.04397	0.04255	14.78	-1.03	0.32
Eventmove:Outcomenoninfanticide			-0.0059	0.00227	12.95	-2.61	0.02	-0.08253	0.03881	16.02	-2.13	0.05
Eventfinal:Outcomenoninfanticide			-0.00021	0.00249	17.26	0.08	0.94	-0.01541	0.4123	18.24	-0.37	0.71
